# Multi-substrate specificity shaped the complex evolution of the aminotransferase family across the tree of life

**DOI:** 10.1101/2024.03.19.585368

**Authors:** Kaan Koper, Sang-Woo Han, Ramani Kothadia, Hugh Salamon, Yasuo Yoshikuni, Hiroshi A. Maeda

## Abstract

Aminotransferases (ATs) are an ancient enzyme family that play central roles in core nitrogen metabolism essential to all organisms. However, many of the AT enzyme functions remain poorly defined, limiting our fundamental understanding of the nitrogen metabolic networks that exist in different organisms. Here we traced the deep evolutionary history of the AT family by analyzing AT enzymes from 90 species spanning the tree of life (ToL). We found that each organism has maintained a relatively small and constant number of ATs. Mapping the distribution of ATs across the ToL uncovered that many essential AT reactions are carried out by taxon-specific AT enzymes due to wide-spread non-orthologous gene displacements. This complex evolutionary history explains the difficulty of homology-based AT functional prediction. Biochemical characterizations of diverse aromatic ATs further revealed their broad substrate specificity, unlike other core metabolic enzymes that evolved to catalyze specific reactions today. Interestingly, however, we found that these AT enzymes that diverged over billion years share common signatures of multi-substrate specificity by employing different non-conserved active site residues. These findings illustrate that AT evolution had leveraged their inherent substrate promiscuity to maintain a small yet distinct set of multi-functional AT enzymes in different taxa. This evolutionary history of versatile ATs likely contributed to the establishment of robust and diverse nitrogen metabolic networks that exist throughout the ToL. The study provides a critical foundation to systematically determine diverse AT functions and underlying nitrogen metabolic networks across the ToL.

**Significance Statement:** The ToL-wide analyses of the ubiquitous aminotransferases (AT) family revealed that the broad substrate promiscuity of ATs, which is unusual for core metabolic enzymes, allowed recruitment of distinct, non-orthologous ATs to carry out essential AT reactions in different taxa but without increasing their copy numbers. Some distantly related ATs were also found to exhibit a common signature of multi-substrate specificity by employing different non-conserved active site residues. The versatile evolutionary trajectory of the promiscuous AT enzyme family likely led to biochemical diversity of the robust nitrogen metabolic networks that exist among various extant organisms.
