## Supplementary material for "Multi-substrate specificity shaped the complex evolution of the aminotransferase family across the tree of life": Dataset S1

### Sheet: Supplementary Data 1_Corrected 
Dataset S1: Corrected PFAMs.
Kingdom	Species	Entry	Protein ID in Database	Database	Pfam in database	Pfam from analysis
Archaebacteria	Korarchaeum cryptofilum	B1L4H6	B1L4H6	UniProtKB	PF01041	PF00266
Plant	Amborella trichopoda	Atrichopoda_evm_27.model.AmTr_v1.0_scaffold00001.79	evm_27.model.AmTr_v1.0_scaffold00001.79	Phytozome	PF00266	PF00155
Plant	Amborella trichopoda	Atrichopoda_evm_27.model.AmTr_v1.0_scaffold00010.239	evm_27.model.AmTr_v1.0_scaffold00010.239	Phytozome	PF04864	PF00155
Plant	Amborella trichopoda	Atrichopoda_evm_27.model.AmTr_v1.0_scaffold00057.187	evm_27.model.AmTr_v1.0_scaffold00057.187	Phytozome	PF04864	PF00155
Plant	Amborella trichopoda	Atrichopoda_evm_27.model.AmTr_v1.0_scaffold00057.68	evm_27.model.AmTr_v1.0_scaffold00057.68	Phytozome	PF01041	PF00155
Plant	Amborella trichopoda	Atrichopoda_evm_27.model.AmTr_v1.0_scaffold00059.242	evm_27.model.AmTr_v1.0_scaffold00059.242	Phytozome	N/A	PF00266
Plant	Amborella trichopoda	Atrichopoda_evm_27.model.AmTr_v1.0_scaffold00067.32	evm_27.model.AmTr_v1.0_scaffold00067.32	Phytozome	PF00155	PF01212
Plant	Amborella trichopoda	Atrichopoda_evm_27.model.AmTr_v1.0_scaffold00078.141	evm_27.model.AmTr_v1.0_scaffold00078.141	Phytozome	PF01212	PF00266
Plant	Amborella trichopoda	Atrichopoda_evm_27.model.AmTr_v1.0_scaffold00157.38	evm_27.model.AmTr_v1.0_scaffold00157.38	Phytozome	PF00266	PF00155
Plant	Chlamydomonas reinhardtii	Creinhardtii_Cre01.g034050.t1.2	Cre01.g034050.t1.2	Phytozome	PF01041	PF00155
Plant	Chlamydomonas reinhardtii	Creinhardtii_Cre02.g147302.t1.1	Cre02.g147302.t1.1	Phytozome	PF01041	PF00155
Plant	Chlamydomonas reinhardtii	Creinhardtii_Cre08.g358800.t1.2	Cre08.g358800.t1.2	Phytozome	N/A	PF00266
Plant	Cyanidioschyzon merolae	Cyamer1_53425	53425	Phycocosm	PF00266	N/A
Plant	Cyanophora paradoxa	Cyapar1_10370	10370	Phycocosm	N/A	PF00202
Plant	Cyanophora paradoxa	Cyapar1_10372	10372	Phycocosm	N/A	PF00202
Plant	Cyanophora paradoxa	Cyapar1_3178	3178	Phycocosm	PF04451	PF04451;PF00266
Plant	Marchantia polymorpha	Mpolymorpha_Mapoly0001s0440.1.p	Mapoly0001s0440.1.p	Phytozome	PF01053	PF00155
Plant	Marchantia polymorpha	Mpolymorpha_Mapoly0007s0122.1.p	Mapoly0007s0122.1.p	Phytozome	PF04864	PF00155
Plant	Marchantia polymorpha	Mpolymorpha_Mapoly0008s0004.1.p	Mapoly0008s0004.1.p	Phytozome	PF00155	PF00266
Plant	Marchantia polymorpha	Mpolymorpha_Mapoly0012s0037.1.p	Mapoly0012s0037.1.p	Phytozome	PF04864	PF00155
Plant	Marchantia polymorpha	Mpolymorpha_Mapoly0055s0075.1.p	Mapoly0055s0075.1.p	Phytozome	PF01041,PF03711	PF01276;PF03711
Plant	Marchantia polymorpha	Mpolymorpha_Mapoly0090s0035.1.p	Mapoly0090s0035.1.p	Phytozome	PF01053,PF08879	PF00266;PF08879
Plant	Marchantia polymorpha	Mpolymorpha_Mapoly0093s0023.1.p	Mapoly0093s0023.1.p	Phytozome	N/A	PF00266
Plant	Marchantia polymorpha	Mpolymorpha_Mapoly0128s0013.1.p	Mapoly0128s0013.1.p	Phytozome	PF00155	PF01212
Plant	Marchantia polymorpha	Mpolymorpha_Mapoly0162s0009.1.p	Mapoly0162s0009.1.p	Phytozome	PF01041	PF00155
Plant	Marchantia polymorpha	Mpolymorpha_Mapoly0184s0007.1.p	Mapoly0184s0007.1.p	Phytozome	PF01212	PF00266
Plant	Medicago truncatula	Mtruncatula_Medtr1807s0010.1	Medtr1807s0010.1	Phytozome	PF01041	PF00155
Plant	Medicago truncatula	Mtruncatula_Medtr1g077890.1	Medtr1g077890.1	Phytozome	PF00155	PF01053
Plant	Medicago truncatula	Mtruncatula_Medtr1g080250.1	Medtr1g080250.1	Phytozome	PF00155	PF01212
Plant	Medicago truncatula	Mtruncatula_Medtr1g087760.1	Medtr1g087760.1	Phytozome	PF01041	PF00155
Plant	Medicago truncatula	Mtruncatula_Medtr2g090615.1	Medtr2g090615.1	Phytozome	PF01212	PF00155
Plant	Medicago truncatula	Mtruncatula_Medtr3g053890.2	Medtr3g053890.2	Phytozome	PF00155	PF00266
Plant	Medicago truncatula	Mtruncatula_Medtr3g072670.1	Medtr3g072670.1	Phytozome	PF01053	PF00155
Plant	Medicago truncatula	Mtruncatula_Medtr3g072680.1	Medtr3g072680.1	Phytozome	PF00266	PF00155
Plant	Medicago truncatula	Mtruncatula_Medtr3g077250.1	Medtr3g077250.1	Phytozome	PF00155	PF04864
Plant	Medicago truncatula	Mtruncatula_Medtr3g080850.1	Medtr3g080850.1	Phytozome	PF00155	PF01053
Plant	Medicago truncatula	Mtruncatula_Medtr4g011820.1	Medtr4g011820.1	Phytozome	PF01053	PF00155
Plant	Medicago truncatula	Mtruncatula_Medtr4g068230.1	Medtr4g068230.1	Phytozome	PF00155,PF03711	PF01276;PF03711
Plant	Medicago truncatula	Mtruncatula_Medtr4g068240.1	Medtr4g068240.1	Phytozome	PF00155,PF03711	PF01276;PF03711
Plant	Medicago truncatula	Mtruncatula_Medtr4g068270.1	Medtr4g068270.1	Phytozome	PF00155,PF03711	PF01276;PF03711
Plant	Medicago truncatula	Mtruncatula_Medtr4g105220.1	Medtr4g105220.1	Phytozome	PF00155	PF04864
Plant	Medicago truncatula	Mtruncatula_Medtr5g014820.1	Medtr5g014820.1	Phytozome	PF01212	PF00266
Plant	Medicago truncatula	Mtruncatula_Medtr5g090070.1	Medtr5g090070.1	Phytozome	PF00155	PF00266
Plant	Medicago truncatula	Mtruncatula_Medtr7g106830.1	Medtr7g106830.1	Phytozome	PF01041	PF00155
Plant	Medicago truncatula	Mtruncatula_Medtr7g115690.1	Medtr7g115690.1	Phytozome	PF00155	PF01212
Plant	Medicago truncatula	Mtruncatula_Medtr8g079020.2	Medtr8g079020.2	Phytozome	N/A	PF00266
Plant	Medicago truncatula	Mtruncatula_Medtr8g079040.1	Medtr8g079040.1	Phytozome	N/A	PF00266
Plant	Physcomitrium patens	Ppatens_Pp1s434_10V6.1	Pp1s434_10V6.1	Phytozome	N/A	PF00266
Plant	Sorghum bicolor	Sbicolor_Sobic.001G013900.2.p	Sobic.001G013900.2.p	Phytozome	PF00155,PF03711	PF01276;PF03711
Plant	Sorghum bicolor	Sbicolor_Sobic.001G215300.2.p	Sobic.001G215300.2.p	Phytozome	PF01053	PF00155
Plant	Sorghum bicolor	Sbicolor_Sobic.002G041100.1.p	Sobic.002G041100.1.p	Phytozome	PF01212	PF00155
Plant	Sorghum bicolor	Sbicolor_Sobic.002G041200.1.p	Sobic.002G041200.1.p	Phytozome	PF01212	PF00155
Plant	Sorghum bicolor	Sbicolor_Sobic.002G174900.1.p	Sobic.002G174900.1.p	Phytozome	PF01212	PF00266
Plant	Sorghum bicolor	Sbicolor_Sobic.002G223500.1.p	Sobic.002G223500.1.p	Phytozome	PF00266	PF00155
Plant	Sorghum bicolor	Sbicolor_Sobic.003G045600.1.p	Sobic.003G045600.1.p	Phytozome	PF01053	PF00155
Plant	Sorghum bicolor	Sbicolor_Sobic.003G199900.1.p	Sobic.003G199900.1.p	Phytozome	PF01212	PF00155
Plant	Sorghum bicolor	Sbicolor_Sobic.005G152000.1.p	Sobic.005G152000.1.p	Phytozome	PF01212	PF00155
Plant	Sorghum bicolor	Sbicolor_Sobic.005G152100.1.p	Sobic.005G152100.1.p	Phytozome	PF01212	PF00155
Plant	Sorghum bicolor	Sbicolor_Sobic.005G152200.1.p	Sobic.005G152200.1.p	Phytozome	PF01212	PF00155
Plant	Sorghum bicolor	Sbicolor_Sobic.005G200300.3.p	Sobic.005G200300.3.p	Phytozome	PF01041	PF00155
Plant	Sorghum bicolor	Sbicolor_Sobic.006G147600.1.p	Sobic.006G147600.1.p	Phytozome	PF00155	PF01212
Plant	Sorghum bicolor	Sbicolor_Sobic.006G147700.1.p	Sobic.006G147700.1.p	Phytozome	PF00155	PF01212
Plant	Sorghum bicolor	Sbicolor_Sobic.007G213700.1.p	Sobic.007G213700.1.p	Phytozome	PF00155	PF00266
Plant	Solanum lycopersicum	Slycopersicum_Solyc03g098220.4.1	Solyc03g098220.4.1	Phytozome	PF01041	PF00155
Plant	Solanum lycopersicum	Slycopersicum_Solyc03g120450.4.1	Solyc03g120450.4.1	Phytozome	PF01053	PF00155
Plant	Solanum lycopersicum	Slycopersicum_Solyc04g009960.3.1	Solyc04g009960.3.1	Phytozome	PF00155	PF01212
Plant	Solanum lycopersicum	Slycopersicum_Solyc06g030590.3.1	Solyc06g030590.3.1	Phytozome	PF01212	PF00155
Plant	Solanum lycopersicum	Slycopersicum_Solyc06g072320.4.1	Solyc06g072320.4.1	Phytozome	PF01041	PF00155
Plant	Solanum lycopersicum	Slycopersicum_Solyc07g053720.3.1	Solyc07g053720.3.1	Phytozome	PF01212	PF00155
Plant	Solanum lycopersicum	Slycopersicum_Solyc08g008580.3.1	Solyc08g008580.3.1	Phytozome	PF00155	PF01053
Plant	Solanum lycopersicum	Slycopersicum_Solyc08g083110.4.1	Solyc08g083110.4.1	Phytozome	PF00155	PF01053
Plant	Solanum lycopersicum	Slycopersicum_Solyc10g008200.4.1	Solyc10g008200.4.1	Phytozome	PF01212	PF00155
Plant	Solanum lycopersicum	Slycopersicum_Solyc11g013170.2.1	Solyc11g013170.2.1	Phytozome	PF01053	PF00155
Plant	Solanum lycopersicum	Slycopersicum_Solyc12g096240.3.1	Solyc12g096240.3.1	Phytozome	PF01041	PF00155
Plant	Selaginella moellendorffii	Smoellendorffii_105841	105841	Phytozome	PF01212	PF00266
Plant	Selaginella moellendorffii	Smoellendorffii_111484	111484	Phytozome	PF00155	PF00266
Plant	Selaginella moellendorffii	Smoellendorffii_111512	111512	Phytozome	PF00155	PF00266
Plant	Selaginella moellendorffii	Smoellendorffii_128017	128017	Phytozome	PF00155	PF00266
Plant	Selaginella moellendorffii	Smoellendorffii_143343	143343	Phytozome	PF01041	PF00155
Plant	Selaginella moellendorffii	Smoellendorffii_230362	230362	Phytozome	PF01041	PF00155
Plant	Selaginella moellendorffii	Smoellendorffii_2817	2817	Phytozome	PF00155	PF01053
Plant	Selaginella moellendorffii	Smoellendorffii_416810	416810	Phytozome	N/A	PF00266
Plant	Selaginella moellendorffii	Smoellendorffii_422162	422162	Phytozome	PF01053	PF00155
Plant	Selaginella moellendorffii	Smoellendorffii_444047	444047	Phytozome	PF04864	PF00155
Plant	Selaginella moellendorffii	Smoellendorffii_62381	62381	Phytozome	N/A	PF00266
Plant	Selaginella moellendorffii	Smoellendorffii_76894	76894	Phytozome	PF00155	PF01053
Plant	Zostera marina	Zmarina_Zosma01g29280	Zosma01g29280	Phytozome	PF00266	PF00155
Plant	Zostera marina	Zmarina_Zosma01g32610	Zosma01g32610	Phytozome	PF01212	PF00155
Plant	Zostera marina	Zmarina_Zosma03g18020	Zosma03g18020	Phytozome	PF04864	PF00155
Plant	Zostera marina	Zmarina_Zosma03g22200	Zosma03g22200	Phytozome	PF00266	PF00155
Plant	Zostera marina	Zmarina_Zosma04g17030	Zosma04g17030	Phytozome	PF01041	PF00155
Plant	Zostera marina	Zmarina_Zosma05g22410	Zosma05g22410	Phytozome	PF00155	PF01212
Plant	Zostera marina	Zmarina_Zosma07g02760	Zosma07g02760	Phytozome	PF00155;PF00535;PF08889	PF01041;PF00535
