## Supplementary material for "Multi-substrate specificity shaped the complex evolution of the aminotransferase family across the tree of life": Dataset S3

### Sheet: All ATs
Dataset S3: Statistical significance of number of ATs between different taxonomic groups.
Number of families	1
Number of comparisons per family	21
Alpha	0.05
Tukey's multiple comparisons test	Mean Diff.	95.00% CI of diff.	Below threshold?	Summary	Adjusted P Value
Animal vs. Plant	-19.53	-32.38 to -6.685	Yes	***	0.0003	A-B
Animal vs. Photosynthetic protist	-12.5	-29.50 to 4.496	No	ns	0.295	A-C
Animal vs. Non-photosynthetic protist	7.111	-7.724 to 21.95	No	ns	0.7738	A-D
Animal vs. Fungi	6.333	-6.515 to 19.18	No	ns	0.7501	A-E
Animal vs. Eubacteria	12.6	-0.2479 to 25.45	No	ns	0.0582	A-F
Animal vs. Archaea	21.47	8.619 to 34.31	Yes	****	<0.0001	A-G
Plant vs. Photosynthetic protist	7.033	-9.963 to 24.03	No	ns	0.8719	B-C
Plant vs. Non-photosynthetic protist	26.64	11.81 to 41.48	Yes	****	<0.0001	B-D
Plant vs. Fungi	25.87	13.02 to 38.71	Yes	****	<0.0001	B-E
Plant vs. Eubacteria	32.13	19.29 to 44.98	Yes	****	<0.0001	B-F
Plant vs. Archaea	41	28.15 to 53.85	Yes	****	<0.0001	B-G
Photosynthetic protist vs. Non-photosynthetic protist	19.61	1.067 to 38.16	Yes	*	0.0312	C-D
Photosynthetic protist vs. Fungi	18.83	1.837 to 35.83	Yes	*	0.0201	C-E
Photosynthetic protist vs. Eubacteria	25.1	8.104 to 42.10	Yes	***	0.0005	C-F
Photosynthetic protist vs. Archaea	33.97	16.97 to 50.96	Yes	****	<0.0001	C-G
Non-photosynthetic protist vs. Fungi	-0.7778	-15.61 to 14.06	No	ns	>0.9999	D-E
Non-photosynthetic protist vs. Eubacteria	5.489	-9.347 to 20.32	No	ns	0.9208	D-F
Non-photosynthetic protist vs. Archaea	14.36	-0.4800 to 29.19	No	ns	0.0644	D-G
Fungi vs. Eubacteria	6.267	-6.581 to 19.11	No	ns	0.7593	E-F
Fungi vs. Archaea	15.13	2.285 to 27.98	Yes	*	0.0106	E-G
Eubacteria vs. Archaea	8.867	-3.981 to 21.71	No	ns	0.3709	F-G
Test details	Mean 1	Mean 2	Mean Diff.	SE of diff.	n1	n2	q	DF
Animal vs. Plant	36	55.53	-19.53	4.252	15	15	6.497	83
Animal vs. Photosynthetic protist	36	48.5	-12.5	5.624	15	6	3.143	83
Animal vs. Non-photosynthetic protist	36	28.89	7.111	4.909	15	9	2.048	83
Animal vs. Fungi	36	29.67	6.333	4.252	15	15	2.107	83
Animal vs. Eubacteria	36	23.4	12.6	4.252	15	15	4.191	83
Animal vs. Archaea	36	14.53	21.47	4.252	15	15	7.14	83
Plant vs. Photosynthetic protist	55.53	48.5	7.033	5.624	15	6	1.768	83
Plant vs. Non-photosynthetic protist	55.53	28.89	26.64	4.909	15	9	7.675	83
Plant vs. Fungi	55.53	29.67	25.87	4.252	15	15	8.604	83
Plant vs. Eubacteria	55.53	23.4	32.13	4.252	15	15	10.69	83
Plant vs. Archaea	55.53	14.53	41	4.252	15	15	13.64	83
Photosynthetic protist vs. Non-photosynthetic protist	48.5	28.89	19.61	6.137	6	9	4.519	83
Photosynthetic protist vs. Fungi	48.5	29.67	18.83	5.624	6	15	4.735	83
Photosynthetic protist vs. Eubacteria	48.5	23.4	25.1	5.624	6	15	6.311	83
Photosynthetic protist vs. Archaea	48.5	14.53	33.97	5.624	6	15	8.541	83
Non-photosynthetic protist vs. Fungi	28.89	29.67	-0.7778	4.909	9	15	0.224	83
Non-photosynthetic protist vs. Eubacteria	28.89	23.4	5.489	4.909	9	15	1.581	83
Non-photosynthetic protist vs. Archaea	28.89	14.53	14.36	4.909	9	15	4.135	83
Fungi vs. Eubacteria	29.67	23.4	6.267	4.252	15	15	2.084	83
Fungi vs. Archaea	29.67	14.53	15.13	4.252	15	15	5.034	83
Eubacteria vs. Archaea	23.4	14.53	8.867	4.252	15	15	2.949	83

### Sheet: Class I ATs
Number of families	1
Number of comparisons per family	21
Alpha	0.05
Tukey's multiple comparisons test	Mean Diff.	95.00% CI of diff.	Below threshold?	Summary	Adjusted P Value
Animal vs. Plant	-8.733	-15.35 to -2.116	Yes	**	0.0026	A-B
Animal vs. Photosynthetic protist	-4.333	-13.09 to 4.421	No	ns	0.7465	A-C
Animal vs. Non-photosynthetic protist	2.667	-4.975 to 10.31	No	ns	0.9393	A-D
Animal vs. Fungi	1.8	-4.818 to 8.418	No	ns	0.982	A-E
Animal vs. Eubacteria	6.467	-0.1509 to 13.08	No	ns	0.0598	A-F
Animal vs. Archaea	11.07	4.449 to 17.68	Yes	****	<0.0001	A-G
Plant vs. Photosynthetic protist	4.4	-4.354 to 13.15	No	ns	0.7328	B-C
Plant vs. Non-photosynthetic protist	11.4	3.759 to 19.04	Yes	***	0.0004	B-D
Plant vs. Fungi	10.53	3.916 to 17.15	Yes	***	0.0001	B-E
Plant vs. Eubacteria	15.2	8.582 to 21.82	Yes	****	<0.0001	B-F
Plant vs. Archaea	19.8	13.18 to 26.42	Yes	****	<0.0001	B-G
Photosynthetic protist vs. Non-photosynthetic protist	7	-2.552 to 16.55	No	ns	0.2991	C-D
Photosynthetic protist vs. Fungi	6.133	-2.621 to 14.89	No	ns	0.3525	C-E
Photosynthetic protist vs. Eubacteria	10.8	2.046 to 19.55	Yes	**	0.0062	C-F
Photosynthetic protist vs. Archaea	15.4	6.646 to 24.15	Yes	****	<0.0001	C-G
Non-photosynthetic protist vs. Fungi	-0.8667	-8.508 to 6.775	No	ns	0.9999	D-E
Non-photosynthetic protist vs. Eubacteria	3.8	-3.841 to 11.44	No	ns	0.7424	D-F
Non-photosynthetic protist vs. Archaea	8.4	0.7587 to 16.04	Yes	*	0.0217	D-G
Fungi vs. Eubacteria	4.667	-1.951 to 11.28	No	ns	0.3447	E-F
Fungi vs. Archaea	9.267	2.649 to 15.88	Yes	**	0.0011	E-G
Eubacteria vs. Archaea	4.6	-2.018 to 11.22	No	ns	0.3621	F-G
Test details	Mean 1	Mean 2	Mean Diff.	SE of diff.	n1	n2	q	DF
Animal vs. Plant	17	25.73	-8.733	2.19	15	15	5.64	83
Animal vs. Photosynthetic protist	17	21.33	-4.333	2.897	15	6	2.115	83
Animal vs. Non-photosynthetic protist	17	14.33	2.667	2.529	15	9	1.491	83
Animal vs. Fungi	17	15.2	1.8	2.19	15	15	1.162	83
Animal vs. Eubacteria	17	10.53	6.467	2.19	15	15	4.176	83
Animal vs. Archaea	17	5.933	11.07	2.19	15	15	7.147	83
Plant vs. Photosynthetic protist	25.73	21.33	4.4	2.897	15	6	2.148	83
Plant vs. Non-photosynthetic protist	25.73	14.33	11.4	2.529	15	9	6.376	83
Plant vs. Fungi	25.73	15.2	10.53	2.19	15	15	6.802	83
Plant vs. Eubacteria	25.73	10.53	15.2	2.19	15	15	9.816	83
Plant vs. Archaea	25.73	5.933	19.8	2.19	15	15	12.79	83
Photosynthetic protist vs. Non-photosynthetic protist	21.33	14.33	7	3.161	6	9	3.132	83
Photosynthetic protist vs. Fungi	21.33	15.2	6.133	2.897	6	15	2.994	83
Photosynthetic protist vs. Eubacteria	21.33	10.53	10.8	2.897	6	15	5.272	83
Photosynthetic protist vs. Archaea	21.33	5.933	15.4	2.897	6	15	7.518	83
Non-photosynthetic protist vs. Fungi	14.33	15.2	-0.8667	2.529	9	15	0.4847	83
Non-photosynthetic protist vs. Eubacteria	14.33	10.53	3.8	2.529	9	15	2.125	83
Non-photosynthetic protist vs. Archaea	14.33	5.933	8.4	2.529	9	15	4.698	83
Fungi vs. Eubacteria	15.2	10.53	4.667	2.19	15	15	3.014	83
Fungi vs. Archaea	15.2	5.933	9.267	2.19	15	15	5.984	83
Eubacteria vs. Archaea	10.53	5.933	4.6	2.19	15	15	2.971	83

### Sheet: Class II ATs
Number of families	1
Number of comparisons per family	21
Alpha	0.05
Tukey's multiple comparisons test	Mean Diff.	95.00% CI of diff.	Below threshold?	Summary	Adjusted P Value
Animal vs. Plant	-2.067	-4.684 to 0.5508	No	ns	0.2177	A-B
Animal vs. Photosynthetic protist	-1.233	-4.696 to 2.229	No	ns	0.9333	A-C
Animal vs. Non-photosynthetic protist	2.711	-0.3113 to 5.734	No	ns	0.1084	A-D
Animal vs. Fungi	1.133	-1.484 to 3.751	No	ns	0.8462	A-E
Animal vs. Eubacteria	0.7333	-1.884 to 3.351	No	ns	0.9791	A-F
Animal vs. Archaea	1.867	-0.7508 to 4.484	No	ns	0.3312	A-G
Plant vs. Photosynthetic protist	0.8333	-2.629 to 4.296	No	ns	0.9905	B-C
Plant vs. Non-photosynthetic protist	4.778	1.755 to 7.800	Yes	***	0.0002	B-D
Plant vs. Fungi	3.2	0.5825 to 5.818	Yes	**	0.007	B-E
Plant vs. Eubacteria	2.8	0.1825 to 5.418	Yes	*	0.0281	B-F
Plant vs. Archaea	3.933	1.316 to 6.551	Yes	***	0.0004	B-G
Photosynthetic protist vs. Non-photosynthetic protist	3.944	0.1664 to 7.722	Yes	*	0.0349	C-D
Photosynthetic protist vs. Fungi	2.367	-1.096 to 5.829	No	ns	0.3827	C-E
Photosynthetic protist vs. Eubacteria	1.967	-1.496 to 5.429	No	ns	0.6072	C-F
Photosynthetic protist vs. Archaea	3.1	-0.3626 to 6.563	No	ns	0.1098	C-G
Non-photosynthetic protist vs. Fungi	-1.578	-4.600 to 1.445	No	ns	0.6968	D-E
Non-photosynthetic protist vs. Eubacteria	-1.978	-5.000 to 1.045	No	ns	0.4367	D-F
Non-photosynthetic protist vs. Archaea	-0.8444	-3.867 to 2.178	No	ns	0.9794	D-G
Fungi vs. Eubacteria	-0.4	-3.018 to 2.218	No	ns	0.9992	E-F
Fungi vs. Archaea	0.7333	-1.884 to 3.351	No	ns	0.9791	E-G
Eubacteria vs. Archaea	1.133	-1.484 to 3.751	No	ns	0.8462	F-G
Test details	Mean 1	Mean 2	Mean Diff.	SE of diff.	n1	n2	q	DF
Animal vs. Plant	5.6	7.667	-2.067	0.8662	15	15	3.374	83
Animal vs. Photosynthetic protist	5.6	6.833	-1.233	1.146	15	6	1.522	83
Animal vs. Non-photosynthetic protist	5.6	2.889	2.711	1	15	9	3.833	83
Animal vs. Fungi	5.6	4.467	1.133	0.8662	15	15	1.85	83
Animal vs. Eubacteria	5.6	4.867	0.7333	0.8662	15	15	1.197	83
Animal vs. Archaea	5.6	3.733	1.867	0.8662	15	15	3.048	83
Plant vs. Photosynthetic protist	7.667	6.833	0.8333	1.146	15	6	1.028	83
Plant vs. Non-photosynthetic protist	7.667	2.889	4.778	1	15	9	6.755	83
Plant vs. Fungi	7.667	4.467	3.2	0.8662	15	15	5.225	83
Plant vs. Eubacteria	7.667	4.867	2.8	0.8662	15	15	4.571	83
Plant vs. Archaea	7.667	3.733	3.933	0.8662	15	15	6.422	83
Photosynthetic protist vs. Non-photosynthetic protist	6.833	2.889	3.944	1.25	6	9	4.462	83
Photosynthetic protist vs. Fungi	6.833	4.467	2.367	1.146	6	15	2.921	83
Photosynthetic protist vs. Eubacteria	6.833	4.867	1.967	1.146	6	15	2.427	83
Photosynthetic protist vs. Archaea	6.833	3.733	3.1	1.146	6	15	3.826	83
Non-photosynthetic protist vs. Fungi	2.889	4.467	-1.578	1	9	15	2.231	83
Non-photosynthetic protist vs. Eubacteria	2.889	4.867	-1.978	1	9	15	2.796	83
Non-photosynthetic protist vs. Archaea	2.889	3.733	-0.8444	1	9	15	1.194	83
Fungi vs. Eubacteria	4.467	4.867	-0.4	0.8662	15	15	0.6531	83
Fungi vs. Archaea	4.467	3.733	0.7333	0.8662	15	15	1.197	83
Eubacteria vs. Archaea	4.867	3.733	1.133	0.8662	15	15	1.85	83

### Sheet: Class III ATs
Number of families	1
Number of comparisons per family	21
Alpha	0.05
Tukey's multiple comparisons test	Mean Diff.	95.00% CI of diff.	Below threshold?	Summary	Adjusted P Value
Animal vs. Plant	-5.533	-7.522 to -3.545	Yes	****	<0.0001	A-B
Animal vs. Photosynthetic protist	-4.3	-6.930 to -1.670	Yes	****	<0.0001	A-C
Animal vs. Non-photosynthetic protist	-1.133	-3.429 to 1.163	No	ns	0.7489	A-D
Animal vs. Fungi	-1.333	-3.322 to 0.6550	No	ns	0.4063	A-E
Animal vs. Eubacteria	-0.2	-2.188 to 1.788	No	ns	>0.9999	A-F
Animal vs. Archaea	0.8667	-1.122 to 2.855	No	ns	0.842	A-G
Plant vs. Photosynthetic protist	1.233	-1.397 to 3.864	No	ns	0.7912	B-C
Plant vs. Non-photosynthetic protist	4.4	2.104 to 6.696	Yes	****	<0.0001	B-D
Plant vs. Fungi	4.2	2.212 to 6.188	Yes	****	<0.0001	B-E
Plant vs. Eubacteria	5.333	3.345 to 7.322	Yes	****	<0.0001	B-F
Plant vs. Archaea	6.4	4.412 to 8.388	Yes	****	<0.0001	B-G
Photosynthetic protist vs. Non-photosynthetic protist	3.167	0.2968 to 6.037	Yes	*	0.0209	C-D
Photosynthetic protist vs. Fungi	2.967	0.3364 to 5.597	Yes	*	0.0168	C-E
Photosynthetic protist vs. Eubacteria	4.1	1.470 to 6.730	Yes	***	0.0002	C-F
Photosynthetic protist vs. Archaea	5.167	2.536 to 7.797	Yes	****	<0.0001	C-G
Non-photosynthetic protist vs. Fungi	-0.2	-2.496 to 2.096	No	ns	>0.9999	D-E
Non-photosynthetic protist vs. Eubacteria	0.9333	-1.363 to 3.229	No	ns	0.8811	D-F
Non-photosynthetic protist vs. Archaea	2	-0.2959 to 4.296	No	ns	0.1297	D-G
Fungi vs. Eubacteria	1.133	-0.8550 to 3.122	No	ns	0.6032	E-F
Fungi vs. Archaea	2.2	0.2117 to 4.188	Yes	*	0.0204	E-G
Eubacteria vs. Archaea	1.067	-0.9216 to 3.055	No	ns	0.6692	F-G
Test details	Mean 1	Mean 2	Mean Diff.	SE of diff.	n1	n2	q	DF
Animal vs. Plant	1.533	7.067	-5.533	0.658	15	15	11.89	83
Animal vs. Photosynthetic protist	1.533	5.833	-4.3	0.8704	15	6	6.986	83
Animal vs. Non-photosynthetic protist	1.533	2.667	-1.133	0.7598	15	9	2.11	83
Animal vs. Fungi	1.533	2.867	-1.333	0.658	15	15	2.866	83
Animal vs. Eubacteria	1.533	1.733	-0.2	0.658	15	15	0.4299	83
Animal vs. Archaea	1.533	0.6667	0.8667	0.658	15	15	1.863	83
Plant vs. Photosynthetic protist	7.067	5.833	1.233	0.8704	15	6	2.004	83
Plant vs. Non-photosynthetic protist	7.067	2.667	4.4	0.7598	15	9	8.19	83
Plant vs. Fungi	7.067	2.867	4.2	0.658	15	15	9.027	83
Plant vs. Eubacteria	7.067	1.733	5.333	0.658	15	15	11.46	83
Plant vs. Archaea	7.067	0.6667	6.4	0.658	15	15	13.76	83
Photosynthetic protist vs. Non-photosynthetic protist	5.833	2.667	3.167	0.9497	6	9	4.716	83
Photosynthetic protist vs. Fungi	5.833	2.867	2.967	0.8704	6	15	4.82	83
Photosynthetic protist vs. Eubacteria	5.833	1.733	4.1	0.8704	6	15	6.661	83
Photosynthetic protist vs. Archaea	5.833	0.6667	5.167	0.8704	6	15	8.395	83
Non-photosynthetic protist vs. Fungi	2.667	2.867	-0.2	0.7598	9	15	0.3723	83
Non-photosynthetic protist vs. Eubacteria	2.667	1.733	0.9333	0.7598	9	15	1.737	83
Non-photosynthetic protist vs. Archaea	2.667	0.6667	2	0.7598	9	15	3.723	83
Fungi vs. Eubacteria	2.867	1.733	1.133	0.658	15	15	2.436	83
Fungi vs. Archaea	2.867	0.6667	2.2	0.658	15	15	4.729	83
Eubacteria vs. Archaea	1.733	0.6667	1.067	0.658	15	15	2.293	83

### Sheet: Class IV ATs
Number of families	1
Number of comparisons per family	21
Alpha	0.05
Tukey's multiple comparisons test	Mean Diff.	95.00% CI of diff.	Below threshold?	Summary	Adjusted P Value
Animal vs. Plant	-1.6	-5.943 to 2.743	No	ns	0.9223	A-B
Animal vs. Photosynthetic protist	-0.1333	-5.878 to 5.612	No	ns	>0.9999	A-C
Animal vs. Non-photosynthetic protist	2.756	-2.259 to 7.770	No	ns	0.6438	A-D
Animal vs. Fungi	3.867	-0.4761 to 8.209	No	ns	0.1136	A-E
Animal vs. Eubacteria	6.533	2.191 to 10.88	Yes	***	0.0004	A-F
Animal vs. Archaea	7.867	3.524 to 12.21	Yes	****	<0.0001	A-G
Plant vs. Photosynthetic protist	1.467	-4.278 to 7.212	No	ns	0.9871	B-C
Plant vs. Non-photosynthetic protist	4.356	-0.6591 to 9.370	No	ns	0.1319	B-D
Plant vs. Fungi	5.467	1.124 to 9.809	Yes	**	0.0049	B-E
Plant vs. Eubacteria	8.133	3.791 to 12.48	Yes	****	<0.0001	B-F
Plant vs. Archaea	9.467	5.124 to 13.81	Yes	****	<0.0001	B-G
Photosynthetic protist vs. Non-photosynthetic protist	2.889	-3.379 to 9.157	No	ns	0.8042	C-D
Photosynthetic protist vs. Fungi	4	-1.745 to 9.745	No	ns	0.3601	C-E
Photosynthetic protist vs. Eubacteria	6.667	0.9217 to 12.41	Yes	*	0.0125	C-F
Photosynthetic protist vs. Archaea	8	2.255 to 13.75	Yes	**	0.0012	C-G
Non-photosynthetic protist vs. Fungi	1.111	-3.904 to 6.126	No	ns	0.9939	D-E
Non-photosynthetic protist vs. Eubacteria	3.778	-1.237 to 8.792	No	ns	0.2678	D-F
Non-photosynthetic protist vs. Archaea	5.111	0.09646 to 10.13	Yes	*	0.0428	D-G
Fungi vs. Eubacteria	2.667	-1.676 to 7.009	No	ns	0.5152	E-F
Fungi vs. Archaea	4	-0.3428 to 8.343	No	ns	0.0913	E-G
Eubacteria vs. Archaea	1.333	-3.009 to 5.676	No	ns	0.967	F-G
Test details	Mean 1	Mean 2	Mean Diff.	SE of diff.	n1	n2	q	DF
Animal vs. Plant	10.87	12.47	-1.6	1.437	15	15	1.574	83
Animal vs. Photosynthetic protist	10.87	11	-0.1333	1.901	15	6	0.09918	83
Animal vs. Non-photosynthetic protist	10.87	8.111	2.756	1.659	15	9	2.348	83
Animal vs. Fungi	10.87	7	3.867	1.437	15	15	3.805	83
Animal vs. Eubacteria	10.87	4.333	6.533	1.437	15	15	6.429	83
Animal vs. Archaea	10.87	3	7.867	1.437	15	15	7.741	83
Plant vs. Photosynthetic protist	12.47	11	1.467	1.901	15	6	1.091	83
Plant vs. Non-photosynthetic protist	12.47	8.111	4.356	1.659	15	9	3.712	83
Plant vs. Fungi	12.47	7	5.467	1.437	15	15	5.379	83
Plant vs. Eubacteria	12.47	4.333	8.133	1.437	15	15	8.004	83
Plant vs. Archaea	12.47	3	9.467	1.437	15	15	9.316	83
Photosynthetic protist vs. Non-photosynthetic protist	11	8.111	2.889	2.074	6	9	1.97	83
Photosynthetic protist vs. Fungi	11	7	4	1.901	6	15	2.975	83
Photosynthetic protist vs. Eubacteria	11	4.333	6.667	1.901	6	15	4.959	83
Photosynthetic protist vs. Archaea	11	3	8	1.901	6	15	5.951	83
Non-photosynthetic protist vs. Fungi	8.111	7	1.111	1.659	9	15	0.9469	83
Non-photosynthetic protist vs. Eubacteria	8.111	4.333	3.778	1.659	9	15	3.219	83
Non-photosynthetic protist vs. Archaea	8.111	3	5.111	1.659	9	15	4.356	83
Fungi vs. Eubacteria	7	4.333	2.667	1.437	15	15	2.624	83
Fungi vs. Archaea	7	3	4	1.437	15	15	3.936	83
Eubacteria vs. Archaea	4.333	3	1.333	1.437	15	15	1.312	83

### Sheet: Alliinases
Number of families	1
Number of comparisons per family	21
Alpha	0.05
Tukey's multiple comparisons test	Mean Diff.	95.00% CI of diff.	Below threshold?	Summary	Adjusted P Value
Animal vs. Plant	-2.333	-3.364 to -1.303	Yes	****	<0.0001	A-B
Animal vs. Photosynthetic protist	-0.5	-1.863 to 0.8632	No	ns	0.9239	A-C
Animal vs. Non-photosynthetic protist	-0.2222	-1.412 to 0.9677	No	ns	0.9976	A-D
Animal vs. Fungi	0	-1.030 to 1.030	No	ns	>0.9999	A-E
Animal vs. Eubacteria	0	-1.030 to 1.030	No	ns	>0.9999	A-F
Animal vs. Archaea	0	-1.030 to 1.030	No	ns	>0.9999	A-G
Plant vs. Photosynthetic protist	1.833	0.4701 to 3.197	Yes	**	0.002	B-C
Plant vs. Non-photosynthetic protist	2.111	0.9212 to 3.301	Yes	****	<0.0001	B-D
Plant vs. Fungi	2.333	1.303 to 3.364	Yes	****	<0.0001	B-E
Plant vs. Eubacteria	2.333	1.303 to 3.364	Yes	****	<0.0001	B-F
Plant vs. Archaea	2.333	1.303 to 3.364	Yes	****	<0.0001	B-G
Photosynthetic protist vs. Non-photosynthetic protist	0.2778	-1.210 to 1.765	No	ns	0.9976	C-D
Photosynthetic protist vs. Fungi	0.5	-0.8632 to 1.863	No	ns	0.9239	C-E
Photosynthetic protist vs. Eubacteria	0.5	-0.8632 to 1.863	No	ns	0.9239	C-F
Photosynthetic protist vs. Archaea	0.5	-0.8632 to 1.863	No	ns	0.9239	C-G
Non-photosynthetic protist vs. Fungi	0.2222	-0.9677 to 1.412	No	ns	0.9976	D-E
Non-photosynthetic protist vs. Eubacteria	0.2222	-0.9677 to 1.412	No	ns	0.9976	D-F
Non-photosynthetic protist vs. Archaea	0.2222	-0.9677 to 1.412	No	ns	0.9976	D-G
Fungi vs. Eubacteria	0	-1.030 to 1.030	No	ns	>0.9999	E-F
Fungi vs. Archaea	0	-1.030 to 1.030	No	ns	>0.9999	E-G
Eubacteria vs. Archaea	0	-1.030 to 1.030	No	ns	>0.9999	F-G
Test details	Mean 1	Mean 2	Mean Diff.	SE of diff.	n1	n2	q	DF
Animal vs. Plant	0	2.333	-2.333	0.341	15	15	9.677	83
Animal vs. Photosynthetic protist	0	0.5	-0.5	0.4511	15	6	1.567	83
Animal vs. Non-photosynthetic protist	0	0.2222	-0.2222	0.3938	15	9	0.7981	83
Animal vs. Fungi	0	0	0	0.341	15	15	0	83
Animal vs. Eubacteria	0	0	0	0.341	15	15	0	83
Animal vs. Archaea	0	0	0	0.341	15	15	0	83
Plant vs. Photosynthetic protist	2.333	0.5	1.833	0.4511	15	6	5.747	83
Plant vs. Non-photosynthetic protist	2.333	0.2222	2.111	0.3938	15	9	7.582	83
Plant vs. Fungi	2.333	0	2.333	0.341	15	15	9.677	83
Plant vs. Eubacteria	2.333	0	2.333	0.341	15	15	9.677	83
Plant vs. Archaea	2.333	0	2.333	0.341	15	15	9.677	83
Photosynthetic protist vs. Non-photosynthetic protist	0.5	0.2222	0.2778	0.4922	6	9	0.7981	83
Photosynthetic protist vs. Fungi	0.5	0	0.5	0.4511	6	15	1.567	83
Photosynthetic protist vs. Eubacteria	0.5	0	0.5	0.4511	6	15	1.567	83
Photosynthetic protist vs. Archaea	0.5	0	0.5	0.4511	6	15	1.567	83
Non-photosynthetic protist vs. Fungi	0.2222	0	0.2222	0.3938	9	15	0.7981	83
Non-photosynthetic protist vs. Eubacteria	0.2222	0	0.2222	0.3938	9	15	0.7981	83
Non-photosynthetic protist vs. Archaea	0.2222	0	0.2222	0.3938	9	15	0.7981	83
Fungi vs. Eubacteria	0	0	0	0.341	15	15	0	83
Fungi vs. Archaea	0	0	0	0.341	15	15	0	83
Eubacteria vs. Archaea	0	0	0	0.341	15	15	0	83

### Sheet: Sugar ATs
Number of families	1
Number of comparisons per family	21
Alpha	0.05
Tukey's multiple comparisons test	Mean Diff.	95.00% CI of diff.	Below threshold?	Summary	Adjusted P Value
Animal vs. Plant	0.7333	-0.6233 to 2.090	No	ns	0.6613	A-B
Animal vs. Photosynthetic protist	-2	-3.795 to -0.2053	Yes	*	0.019	A-C
Animal vs. Non-photosynthetic protist	0.3333	-1.233 to 1.900	No	ns	0.9951	A-D
Animal vs. Fungi	0.8667	-0.4900 to 2.223	No	ns	0.4665	A-E
Animal vs. Eubacteria	-0.8	-2.157 to 0.5566	No	ns	0.5638	A-F
Animal vs. Archaea	-0.2	-1.557 to 1.157	No	ns	0.9994	A-G
Plant vs. Photosynthetic protist	-2.733	-4.528 to -0.9387	Yes	***	0.0003	B-C
Plant vs. Non-photosynthetic protist	-0.4	-1.967 to 1.167	No	ns	0.987	B-D
Plant vs. Fungi	0.1333	-1.223 to 1.490	No	ns	>0.9999	B-E
Plant vs. Eubacteria	-1.533	-2.890 to -0.1767	Yes	*	0.0165	B-F
Plant vs. Archaea	-0.9333	-2.290 to 0.4233	No	ns	0.3747	B-G
Photosynthetic protist vs. Non-photosynthetic protist	2.333	0.3752 to 4.291	Yes	**	0.0093	C-D
Photosynthetic protist vs. Fungi	2.867	1.072 to 4.661	Yes	***	0.0001	C-E
Photosynthetic protist vs. Eubacteria	1.2	-0.5947 to 2.995	No	ns	0.4099	C-F
Photosynthetic protist vs. Archaea	1.8	0.005323 to 3.595	Yes	*	0.0488	C-G
Non-photosynthetic protist vs. Fungi	0.5333	-1.033 to 2.100	No	ns	0.9459	D-E
Non-photosynthetic protist vs. Eubacteria	-1.133	-2.700 to 0.4332	No	ns	0.3142	D-F
Non-photosynthetic protist vs. Archaea	-0.5333	-2.100 to 1.033	No	ns	0.9459	D-G
Fungi vs. Eubacteria	-1.667	-3.023 to -0.3100	Yes	**	0.0066	E-F
Fungi vs. Archaea	-1.067	-2.423 to 0.2900	No	ns	0.222	E-G
Eubacteria vs. Archaea	0.6	-0.7566 to 1.957	No	ns	0.8328	F-G
Test details	Mean 1	Mean 2	Mean Diff.	SE of diff.	n1	n2	q	DF
Animal vs. Plant	1	0.2667	0.7333	0.4489	15	15	2.31	83
Animal vs. Photosynthetic protist	1	3	-2	0.5939	15	6	4.762	83
Animal vs. Non-photosynthetic protist	1	0.6667	0.3333	0.5184	15	9	0.9093	83
Animal vs. Fungi	1	0.1333	0.8667	0.4489	15	15	2.73	83
Animal vs. Eubacteria	1	1.8	-0.8	0.4489	15	15	2.52	83
Animal vs. Archaea	1	1.2	-0.2	0.4489	15	15	0.63	83
Plant vs. Photosynthetic protist	0.2667	3	-2.733	0.5939	15	6	6.509	83
Plant vs. Non-photosynthetic protist	0.2667	0.6667	-0.4	0.5184	15	9	1.091	83
Plant vs. Fungi	0.2667	0.1333	0.1333	0.4489	15	15	0.42	83
Plant vs. Eubacteria	0.2667	1.8	-1.533	0.4489	15	15	4.83	83
Plant vs. Archaea	0.2667	1.2	-0.9333	0.4489	15	15	2.94	83
Photosynthetic protist vs. Non-photosynthetic protist	3	0.6667	2.333	0.648	6	9	5.092	83
Photosynthetic protist vs. Fungi	3	0.1333	2.867	0.5939	6	15	6.826	83
Photosynthetic protist vs. Eubacteria	3	1.8	1.2	0.5939	6	15	2.857	83
Photosynthetic protist vs. Archaea	3	1.2	1.8	0.5939	6	15	4.286	83
Non-photosynthetic protist vs. Fungi	0.6667	0.1333	0.5333	0.5184	9	15	1.455	83
Non-photosynthetic protist vs. Eubacteria	0.6667	1.8	-1.133	0.5184	9	15	3.092	83
Non-photosynthetic protist vs. Archaea	0.6667	1.2	-0.5333	0.5184	9	15	1.455	83
Fungi vs. Eubacteria	0.1333	1.8	-1.667	0.4489	15	15	5.25	83
Fungi vs. Archaea	0.1333	1.2	-1.067	0.4489	15	15	3.36	83
Eubacteria vs. Archaea	1.8	1.2	0.6	0.4489	15	15	1.89	83

### Sheet: Novel Asp ATs
Number of families	1
Number of comparisons per family	21
Alpha	0.05
Tukey's multiple comparisons test	Mean Diff.	95.00% CI of diff.	Below threshold?	Summary	Adjusted P Value
Animal vs. Plant	0	-0.1595 to 0.1595	No	ns	>0.9999	A-B
Animal vs. Photosynthetic protist	0	-0.2109 to 0.2109	No	ns	>0.9999	A-C
Animal vs. Non-photosynthetic protist	0	-0.1841 to 0.1841	No	ns	>0.9999	A-D
Animal vs. Fungi	0	-0.1595 to 0.1595	No	ns	>0.9999	A-E
Animal vs. Eubacteria	-0.1333	-0.2928 to 0.02612	No	ns	0.1633	A-F
Animal vs. Archaea	0	-0.1595 to 0.1595	No	ns	>0.9999	A-G
Plant vs. Photosynthetic protist	0	-0.2109 to 0.2109	No	ns	>0.9999	B-C
Plant vs. Non-photosynthetic protist	0	-0.1841 to 0.1841	No	ns	>0.9999	B-D
Plant vs. Fungi	0	-0.1595 to 0.1595	No	ns	>0.9999	B-E
Plant vs. Eubacteria	-0.1333	-0.2928 to 0.02612	No	ns	0.1633	B-F
Plant vs. Archaea	0	-0.1595 to 0.1595	No	ns	>0.9999	B-G
Photosynthetic protist vs. Non-photosynthetic protist	0	-0.2302 to 0.2302	No	ns	>0.9999	C-D
Photosynthetic protist vs. Fungi	0	-0.2109 to 0.2109	No	ns	>0.9999	C-E
Photosynthetic protist vs. Eubacteria	-0.1333	-0.3443 to 0.07761	No	ns	0.4796	C-F
Photosynthetic protist vs. Archaea	0	-0.2109 to 0.2109	No	ns	>0.9999	C-G
Non-photosynthetic protist vs. Fungi	0	-0.1841 to 0.1841	No	ns	>0.9999	D-E
Non-photosynthetic protist vs. Eubacteria	-0.1333	-0.3175 to 0.05079	No	ns	0.3131	D-F
Non-photosynthetic protist vs. Archaea	0	-0.1841 to 0.1841	No	ns	>0.9999	D-G
Fungi vs. Eubacteria	-0.1333	-0.2928 to 0.02612	No	ns	0.1633	E-F
Fungi vs. Archaea	0	-0.1595 to 0.1595	No	ns	>0.9999	E-G
Eubacteria vs. Archaea	0.1333	-0.02612 to 0.2928	No	ns	0.1633	F-G
Test details	Mean 1	Mean 2	Mean Diff.	SE of diff.	n1	n2	q	DF
Animal vs. Plant	0	0	0	0.05277	15	15	0	83
Animal vs. Photosynthetic protist	0	0	0	0.06981	15	6	0	83
Animal vs. Non-photosynthetic protist	0	0	0	0.06093	15	9	0	83
Animal vs. Fungi	0	0	0	0.05277	15	15	0	83
Animal vs. Eubacteria	0	0.1333	-0.1333	0.05277	15	15	3.573	83
Animal vs. Archaea	0	0	0	0.05277	15	15	0	83
Plant vs. Photosynthetic protist	0	0	0	0.06981	15	6	0	83
Plant vs. Non-photosynthetic protist	0	0	0	0.06093	15	9	0	83
Plant vs. Fungi	0	0	0	0.05277	15	15	0	83
Plant vs. Eubacteria	0	0.1333	-0.1333	0.05277	15	15	3.573	83
Plant vs. Archaea	0	0	0	0.05277	15	15	0	83
Photosynthetic protist vs. Non-photosynthetic protist	0	0	0	0.07616	6	9	0	83
Photosynthetic protist vs. Fungi	0	0	0	0.06981	6	15	0	83
Photosynthetic protist vs. Eubacteria	0	0.1333	-0.1333	0.06981	6	15	2.701	83
Photosynthetic protist vs. Archaea	0	0	0	0.06981	6	15	0	83
Non-photosynthetic protist vs. Fungi	0	0	0	0.06093	9	15	0	83
Non-photosynthetic protist vs. Eubacteria	0	0.1333	-0.1333	0.06093	9	15	3.095	83
Non-photosynthetic protist vs. Archaea	0	0	0	0.06093	9	15	0	83
Fungi vs. Eubacteria	0	0.1333	-0.1333	0.05277	15	15	3.573	83
Fungi vs. Archaea	0	0	0	0.05277	15	15	0	83
Eubacteria vs. Archaea	0.1333	0	0.1333	0.05277	15	15	3.573	83
