## Supplementary material for "Multi-substrate specificity shaped the complex evolution of the aminotransferase family across the tree of life": Dataset S7

### Sheet: Sheet1
Dataset S7: Sequence database IDs of 90 species used in this study.
Kingdom	Organism	Taxonomy ID	ID	Database	Ref, not sure if necessary
Animal	Amphimedon queenslandica	400682	UP000007879	UniProt Proteome
Animal	Brachionus plicatilis	10195	UP000276133	UniProt Proteome
Animal	Caenorhabditis elegans	6239	UP000001940	UniProt Proteome
Animal	Crassostrea gigas	29159	UP000005408	UniProt Proteome
Animal	Danio rerio	7955	UP000000437	UniProt Proteome
Animal	Daphnia pulex	6669	UP000000305	UniProt Proteome	Colbourne et al., 2011, https://dx.doi.org/10.1126/science.1197761
Animal	Drosophila melanogaster	7227	UP000000803	UniProt Proteome
Animal	Gallus gallus	9031	UP000000539	UniProt Proteome
Animal	Homo sapiens	9606	UP000005640	UniProt Proteome
Animal	Hypsibius dujardini	232323	UP000192578	UniProt Proteome
Animal	Macrostomum lignano	282301	UP000215902	UniProt Proteome
Animal	Nematostella vectensis	45351	UP000001593	UniProt Proteome
Animal	Strongylocentrotus purpuratus	7668	UP000007110	UniProt Proteome
Animal	Stylophora pistillata	50429	UP000225706	UniProt Proteome
Animal	Trichoplax adhaerens	10228	UP000009022	UniProt Proteome
Archaebacteria	Aciduliprofundum boonei	439481	UP000001400	UniProt Proteome
Archaebacteria	Aeropyrum pernix	272557	UP000002518	UniProt Proteome
Archaebacteria	Altiarchaeales archaeon	1849261	UP000094058	UniProt Proteome
Archaebacteria	Archaeoglobus fulgidus	224325	UP000002199	UniProt Proteome
Archaebacteria	Caldivirga maquilingensis	397948	UP000001137	UniProt Proteome
Archaebacteria	Haloferax volcanii	309800	UP000008243	UniProt Proteome
Archaebacteria	Ignicoccus hospitalis	453591	UP000000262	UniProt Proteome	Podar et al., 2008, https://dx.doi.org/10.1186/gb-2008-9-11-r158
Archaebacteria	Korarchaeum cryptofilum	374847	UP000001686	UniProt Proteome
Archaebacteria	Methanocaldococcus jannaschii	243232	UP000000805	UniProt Proteome
Archaebacteria	Micrarchaeum acidiphilum	425595	UP000332487	UniProt Proteome
Archaebacteria	Nitrosopumilus maritimus	436308	UP000000792	UniProt Proteome
Archaebacteria	Prometheoarchaeum syntrophicum	2594042	UP000321408	UniProt Proteome
Archaebacteria	Pyrococcus furiosus	186497	UP000001013	UniProt Proteome
Archaebacteria	Thermofilum pendens	368408	UP000000641	UniProt Proteome
Archaebacteria	Thermoplasma acidophilum	273075	UP000001024	UniProt Proteome
Eubacteria	Acidobacteria bacterium	1230846	UP000324789	UniProt Proteome
Eubacteria	Agrobacterium radiobacter	311403	UP000001600	UniProt Proteome
Eubacteria	Akkermansia muciniphila	349741	UP000001031	UniProt Proteome
Eubacteria	Aquifex aeolicus	224324	UP000000798	UniProt Proteome
Eubacteria	Bacillus subtilis	224308	UP000001570	UniProt Proteome
Eubacteria	Chlorobaculum tepidum	194439	UP000001007	UniProt Proteome
Eubacteria	Corynebacterium glutamicum	196627	UP000000582	UniProt Proteome
Eubacteria	Escherichia coli	83333	UP000000625	UniProt Proteome
Eubacteria	Fusobacterium nucleatum	190304	UP000002521	UniProt Proteome	Kapatral et al., https://doi.org/10.1128/JB.184.7.2005-2018.2002
Eubacteria	Gloeomargarita lithophora	1188229	UP000180235	UniProt Proteome
Eubacteria	Leptospira licerasiae	1049972	UP000004889	UniProt Proteome
Eubacteria	Mycobacterium tuberculosis	83332	UP000001584	UniProt Proteome
Eubacteria	Parachlamydia acanthamoebae	765952	UP000000495	UniProt Proteome	Collingro et al., 2011, https://dx.doi.org/10.1093/molbev/msr161
Eubacteria	Synechocystis sp.	1111708	UP000001425	UniProt Proteome
Eubacteria	Thermus thermophilus	300852	UP000000532	UniProt Proteome
Fungi	Allomyces macrogynus	578462	UP000054350	UniProt Proteome
Fungi	Amanita muscaria	946122	UP000054549	UniProt Proteome
Fungi	Batrachochytrium dendrobatidis	684364	UP000007241	UniProt Proteome
Fungi	Conidiobolus coronatus	796925	UP000070444	UniProt Proteome
Fungi	Coprinopsis cinerea	240176	UP000001861	UniProt Proteome
Fungi	Emericella nidulans	227321	UP000000560	UniProt Proteome
Fungi	Neurospora crassa	367110	UP000001805	UniProt Proteome
Fungi	Piromyces finnis	1754191	UP000193719	UniProt Proteome
Fungi	Puccinia graminis	418459	UP000008783	UniProt Proteome
Fungi	Rhizophagus sp.	1803374	UP000263633	UniProt Proteome
Fungi	Rozella allomycis	988480	UP000030755	UniProt Proteome
Fungi	Saccharomyces cerevisiae	559292	UP000002311	UniProt Proteome
Fungi	Schizosaccharomyces pombe	284812	UP000002485	UniProt Proteome
Fungi	Tuber melanosporum	656061	UP000006911	UniProt Proteome
Fungi	Ustilago maydis	237631	UP000000561	UniProt Proteome
Plant	Amborella trichopoda	13333	Amborella trichopoda v1.0	Phytozome
Plant	Arabidopsis thaliana	3702	Arabidopsis thaliana TAIR10	Phytozome
Plant	Chara braunii	69332	Chara braunii S276	Phycocosm	Nishiyama et al., 2018, https://doi.org/10.1016/j.cell.2018.06.033
Plant	Chlamydomonas reinhardtii	3055	Chlamydomonas reinhardtii v5.6	Phytozome	Merchant et al., 2007, https://doi.org/10.1126/science.1143609
Plant	Cyanidioschyzon merolae	280699	Cyanidioschyzon merolae strain 10D	Phycocosm	Nozaki et al., 2007, https://doi.org/10.1186/1741-7007-5-28
Plant	Cyanophora paradoxa	2762	Cyanophora paradoxa CCMP329	Phycocosm	Price et al., 2019, https://doi.org/10.1093/dnares/dsz009
Plant	Klebsormidium nitens	105231	Klebsormidium nitens NIES-2285	Phycocosm	Hori et al., 2014, https://doi.org/10.1038/ncomms4978
Plant	Marchantia polymorpha	3197	Marchantia polymorpha v3.1	Phytozome
Plant	Medicago truncatula	3880	Medicago truncatula Mt4.0v1	Phytozome
Plant	Mesotaenium endlicherianum	184485	Mesotaenium endlicherianum SAG 12.97	Phycocosm	Cheng et al., 2019, https://doi.org/10.1016/j.cell.2019.10.019
Plant	Physcomitrium patens	3218	Physcomitrium patens COSMOSS v1.6	Phytozome
Plant	Selaginella moellendorffii	88036	Selaginella moellendorffii v1.0	Phytozome
Plant	Solanum lycopersicum	4081	Solanum lycopersicum ITAG4.0	Phytozome
Plant	Sorghum bicolor	4558	Sorghum bicolor v3.1.1	Phytozome
Plant	Zostera marina	29655	Zostera marina v3.1	Phytozome
Protist	Bodo saltans	75058	UP000051952	UniProt Proteome
Protist	Dictyostelium discoideum	44689	UP000002195	UniProt Proteome
Protist	Ectocarpus siliculosus	2880	UP000002630	UniProt Proteome
Protist	Emiliania huxleyi	2903	UP000013827	UniProt Proteome
Protist	Fragilariopsis cylindrus	635003	UP000095751	UniProt Proteome
Protist	Guillardia theta	905079	UP000011087	UniProt Proteome
Protist	Monosiga brevicollis	81824	UP000001357	UniProt Proteome
Protist	Naegleria gruberi	5762	UP000006671	UniProt Proteome
Protist	Paramecium tetraurelia	5888	UP000000600	UniProt Proteome
Protist	Phaeodactylum tricornutum	556484	UP000000759	UniProt Proteome
Protist	Reticulomyxa filosa	46433	UP000023152	UniProt Proteome
Protist	Symbiodinium microadriaticum	2951	UP000186817	UniProt Proteome
Protist	Tetrahymena thermophila	312017	UP000009168	UniProt Proteome
Protist	Thecamonas trahens	461836	UP000054408	UniProt Proteome
Protist	Trypanosoma theileri	67003	UP000192257	UniProt Proteome
