## Supplementary material for "Multi-substrate specificity shaped the complex evolution of the aminotransferase family across the tree of life": Dataset S8

### Sheet: Sheet1
Dataset S8: Aro AT structures used for the docking analysis.
Name	Species	Protein ID in Database	Database	Sequence	Structure source	Sequences for structure prediction
At ISS1	Arabidopsis thaliana	AT1G80360.1	Phytozome	MGSFGMLSRRTLGTDMPVMAQIRSLMAELTNPMSLAQGVVHWQPPQKALEKVKELVWDPIISSYGPDEGLPELRQALLKKLREENKLTNSQVMVTAGANQAFVNLVITLCDAGDSVVMFEPYYFNSYMAFQMTGVTNIIVGPGQSDTLYPDADWLERTLSESKPTPKVVTVVNPGNPSGTYVPEPLLKRIAQICKDAGCWLIVDNTYEYFMYDGLKHCCVEGDHIVNVFSFSKTYGMMGWRLGYIAYSERLDGFATELVKIQDNIPICAAIISQRLAVYALEEGSGWITERVKSLVKNRDIVKEALEPLGKENVKGGEGAIYLWAKLPEGHRDDFKVVRWLAHRHGVVVIPGCASGSPGYLRVSFGGLQEVEMRAAAARLRKGIEELLHHGMVE	AlphaFold	MGSFGMLSRRTLGTDMPVMAQIRSLMAELTNPMSLAQGVVHWQPPQKALEKVKELVWDPIISSYGPDEGLPELRQALLKKLREENKLTNSQVMVTAGANQAFVNLVITLCDAGDSVVMFEPYYFNSYMAFQMTGVTNIIVGPGQSDTLYPDADWLERTLSESKPTPKVVTVVNPGNPSGTYVPEPLLKRIAQICKDAGCWLIVDNTYEYFMYDGLKHCCVEGDHIVNVFSFSKTYGMMGWRLGYIAYSERLDGFATELVKIQDNIPICAAIISQRLAVYALEEGSGWITERVKSLVKNRDIVKEALEPLGKENVKGGEGAIYLWAKLPEGHRDDFKVVRWLAHRHGVVVIPGCASGSPGYLRVSFGGLQEVEMRAAAARLRKGIEELLHHGMVE
Hs KAT1	Homo sapiens	Q16773	UniProtKB	MAKQLQARRLDGIDYNPWVEFVKLASEHDVVNLGQGFPDFPPPDFAVEAFQHAVSGDFMLNQYTKTFGYPPLTKILASFFGELLGQEIDPLRNVLVTVGGYGALFTAFQALVDEGDEVIIIEPFFDCYEPMTMMAGGRPVFVSLKPGPIQNGELGSSSNWQLDPMELAGKFTSRTKALVLNTPNNPLGKVFSREELELVASLCQQHDVVCITDEVYQWMVYDGHQHISIASLPGMWERTLTIGSAGKTFSATGWKVGWVLGPDHIMKHLRTVHQNSVFHCPTQSQAAVAESFEREQLLFRQPSSYFVQFPQAMQRCRDHMIRSLQSVGLKPIIPQGSYFLITDISDFKRKMPDLPGAVDEPYDRRFVKWMIKNKGLVAIPVSIFYSVPHQKHFDHYIRF…	PDB (ID: 1W7L)
At KAT	Arabidopsis thaliana	AT1G77670.1	Phytozome	MYLDINGVMIKQFSFKASLLPFSSNFRQSSAKIHRPIGATMTTVSTQNESTQKPVQVAKRLEKFKTTIFTQMSILAVKHGAINLGQGFPNFDGPDFVKEAAIQAIKDGKNQYARGYGIPQLNSAIAARFREDTGLVVDPEKEVTVTSGCTEAIAAAMLGLINPGDEVILFAPFYDSYEATLSMAGAKVKGITLRPPDFSIPLEELKAAVTNKTRAILMNTPHNPTGKMFTREELETIASLCIENDVLVFSDEVYDKLAFEMDHISIASLPGMYERTVTMNSLGKTFSLTGWKIGWAIAPPHLTWGVRQAHSYLTFATSTPAQWAAVAALKAPESYFKELKRDYNVKKETLVKGLKEVGFTVFPSSGTYFVVADHTPFGMENDVAFCEYLIEEVGVVAIP…	AlphaFold	MYLDINGVMIKQFSFKASLLPFSSNFRQSSAKIHRPIGATMTTVSTQNESTQKPVQVAKRLEKFKTTIFTQMSILAVKHGAINLGQGFPNFDGPDFVKEAAIQAIKDGKNQYARGYGIPQLNSAIAARFREDTGLVVDPEKEVTVTSGCTEAIAAAMLGLINPGDEVILFAPFYDSYEATLSMAGAKVKGITLRPPDFSIPLEELKAAVTNKTRAILMNTPHNPTGKMFTREELETIASLCIENDVLVFSDEVYDKLAFEMDHISIASLPGMYERTVTMNSLGKTFSLTGWKIGWAIAPPHLTWGVRQAHSYLTFATSTPAQWAAVAALKAPESYFKELKRDYNVKKETLVKGLKEVGFTVFPSSGTYFVVADHTPFGMENDVAFCEYLIEEVGVVAIP…
At TAT1	Arabidopsis thaliana	AT5G53970.1	Phytozome	MENGATTTSTITIKGILSLLMESITTEEDEGGKRVISLGMGDPTLYSCFRTTQVSLQAVSDSLLSNKFHGYSPTVGLPQARRAIAEYLSRDLPYKLSQDDVFITSGCTQAIDVALSMLARPRANILLPRPGFPIYELCAKFRHLEVRYVDLLPENGWEIDLDAVEALADENTVALVVINPGNPCGNVYSYQHLMKIAESAKKLGFLVIADEVYGHLAFGSKPFVPMGVFGSIVPVLTLGSLSKRWIVPGWRLGWFVTTDPSGSFKDPKIIERFKKYFDILGGPATFIQAAVPTILEQTDESFFKKTLNSLKNSSDICCDWIKEIPCIDSSHRPEGSMAMMVKLNLSLLEDVSDDIDFCFKLAREESVILLPGTAVGLKNWLRITFAADATSIEEAFKRI…	AlphaFold	MENGATTTSTITIKGILSLLMESITTEEDEGGKRVISLGMGDPTLYSCFRTTQVSLQAVSDSLLSNKFHGYSPTVGLPQARRAIAEYLSRDLPYKLSQDDVFITSGCTQAIDVALSMLARPRANILLPRPGFPIYELCAKFRHLEVRYVDLLPENGWEIDLDAVEALADENTVALVVINPGNPCGNVYSYQHLMKIAESAKKLGFLVIADEVYGHLAFGSKPFVPMGVFGSIVPVLTLGSLSKRWIVPGWRLGWFVTTDPSGSFKDPKIIERFKKYFDILGGPATFIQAAVPTILEQTDESFFKKTLNSLKNSSDICCDWIKEIPCIDSSHRPEGSMAMMVKLNLSLLEDVSDDIDFCFKLAREESVILLPGTAVGLKNWLRITFAADATSIEEAFKRI…
Sc ARO8	Saccharomyces cerevisiae	P53090	UniProtKB	MTLPESKDFSYLFSDETNARKPSPLKTCIHLFQDPNIIFLGGGLPLKDYFPWDNLSVDSPKPPFPQGIGAPIDEQNCIKYTVNKDYADKSANPSNDIPLSRALQYGFSAGQPELLNFIRDHTKIIHDLKYKDWDVLATAGNTNAWESTLRVFCNRGDVILVEAHSFSSSLASAEAQGVITFPVPIDADGIIPEKLAKVMENWTPGAPKPKLLYTIPTGQNPTGTSIADHRKEAIYKIAQKYDFLIVEDEPYYFLQMNPYIKDLKEREKAQSSPKQDHDEFLKSLANTFLSLDTEGRVIRMDSFSKVLAPGTRLGWITGSSKILKPYLSLHEMTIQAPAGFTQVLVNATLSRWGQKGYLDWLLGLRHEYTLKRDCAIDALYKYLPQSDAFVINPPIAGMF…	PDB (ID: 4JE5)
At HisN6A	Arabidopsis thaliana	AT5G10330.1	Phytozome	MGVINVQGSPSFSIHSSESNLRKSRALKKPFCSIRNRVYCAQSSSAAVDESKNITMGDSFIRPHLRQLAAYQPILPFEVLSAQLGRKPEDIVKLDANENPYGPPPEVFEALGNMKFPYVYPDPQSRRLRDALAQDSGLESEYILVGCGADELIDLIMRCVLDPGEKIIDCPPTFSMYVFDAAVNGAGVIKVPRNPDFSLNVDRIAEVVELEKPKCIFLTSPNNPDGSIISEDDLLKILEMPILVVLDEAYIEFSGVESRMKWVKKYENLIVLRTFSKRAGLAGLRVGYGAFPLSIIEYLWRAKQPYNVSVAGEVAALAALSNGKYLEDVRDALVRERERLFGLLKEVPFLNPYPSYSNFILCEVTSGMDAKKLKEDLAKMGVMVRHYNSQELKGYVRVS…	AlphaFold	AQSSSAAVDESKNITMGDSFIRPHLRQLAAYQPILPFEVLSAQLGRKPEDIVKLDANENPYGPPPEVFEALGNMKFPYVYPDPQSRRLRDALAQDSGLESEYILVGCGADELIDLIMRCVLDPGEKIIDCPPTFSMYVFDAAVNGAGVIKVPRNPDFSLNVDRIAEVVELEKPKCIFLTSPNNPDGSIISEDDLLKILEMPILVVLDEAYIEFSGVESRMKWVKKYENLIVLRTFSKRAGLAGLRVGYGAFPLSIIEYLWRAKQPYNVSVAGEVAALAALSNGKYLEDVRDALVRERERLFGLLKEVPFLNPYPSYSNFILCEVTSGMDAKKLKEDLAKMGVMVRHYNSQELKGYVRVSAGKPEHTDVLMECLKQFY
Ec tyrB	Escherichia coli	P04693	UniProtKB	MFQKVDAYAGDPILTLMERFKEDPRSDKVNLSIGLYYNEDGIIPQLQAVAEAEARLNAQPHGASLYLPMEGLNCYRHAIAPLLFGADHPVLKQQRVATIQTLGGSGALKVGADFLKRYFPESGVWVSDPTWENHVAIFAGAGFEVSTYPWYDEATNGVRFNDLLATLKTLPARSIVLLHPCCHNPTGADLTNDQWDAVIEILKARELIPFLDIAYQGFGAGMEEDAYAIRAIASAGLPALVSNSFSKIFSLYGERVGGLSVMCEDAEAAGRVLGQLKATVRRNYSSPPNFGAQVVAAVLNDEALKASWLAEVEEMRTRILAMRQELVKVLSTEMPERNFDYLLNQRGMFSYTGLSAAQVDRLREEFGVYLIASGRMCVAGLNTANVQRVAKAFAAVM	PDB (ID: 3TAT)
At Prephenate AT	Arabidopsis thaliana	AT2G22250.2	Phytozome	MASQSSVAVISSAAARGESFPDSKKPIGSVRFQQPLRLSFSYCKSGNMSSRICAMAKPNDAETLSSSVDMSLSPRVQSLKPSKTMVITDLAATLVQSGVPVIRLAAGEPDFDTPKVVAEAGINAIREGFTRYTLNAGITELREAICRKLKEENGLSYAPDQILVSNGAKQSLLQAVLAVCSPGDEVIIPAPYWVSYTEQARLADATPVVIPTKISNNFLLDPKDLESKLTEKSRLLILCSPSNPTGSVYPKSLLEEIARIIAKHPRLLVLSDEIYEHIIYAPATHTSFASLPDMYERTLTVNGFSKAFAMTGWRLGYLAGPKHIVAACSKLQGQVSSGASSIAQKAGVAALGLGKAGGETVAEMVKAYRERRDFLVKSLGDIKGVKISEPQGAFYLFID…	PDB (ID: 6F5V)
Sb Prephenate AT	Streptomyces bingchenggensis	D7BUH1	UniProtKB	MNSTLDLAEPAARLADIKPSPIRAIFDRASELERAGERVIHLEIGRPDFDTPEVAKQRAAQAIADGKVHYGPNAGQPELRAAISRYLDRRHNLTYSPDDEVLVTIGANEAVFLAIMAFCGPGDEVVIPVPAWSAYVACVRLAGATPVILPLSADDGYQVNPDALAAVMTERTRMVVLCTPHNPTGAVTDPKRLAGVADVVRDTRALVLSDEIYAELVYGGQRHISPASVADLRHRTLVVGGFAKAYAMDGWRLGWLAGPKELVRPALRIRQFTTICPTTFAQLGGAAALDEAGAEREAMRQEFERRRNVALEVLAQQDVLSPGEPGGAFYLYLSYPERLGPSDELAWRLLEEQHVAVVPGTAFDSDGGKHALRISYACGIDDLREGLNRLVATVQSN	AlphaFold	MNSTLDLAEPAARLADIKPSPIRAIFDRASELERAGERVIHLEIGRPDFDTPEVAKQRAAQAIADGKVHYGPNAGQPELRAAISRYLDRRHNLTYSPDDEVLVTIGANEAVFLAIMAFCGPGDEVVIPVPAWSAYVACVRLAGATPVILPLSADDGYQVNPDALAAVMTERTRMVVLCTPHNPTGAVTDPKRLAGVADVVRDTRALVLSDEIYAELVYGGQRHISPASVADLRHRTLVVGGFAKAYAMDGWRLGWLAGPKELVRPALRIRQFTTICPTTFAQLGGAAALDEAGAEREAMRQEFERRRNVALEVLAQQDVLSPGEPGGAFYLYLSYPERLGPSDELAWRLLEEQHVAVVPGTAFDSDGGKHALRISYACGIDDLREGLNRLVATVQSN
